# Genotype, antimicrobial resistance and virulence profiles of livestock-derived enterotoxigenic *Escherichia coli* (ETEC) in the United States, 1970-2023

**DOI:** 10.1101/2023.12.04.570031

**Authors:** Yezhi Fu, Erin M. Nawrocki, Nkuchia M. M’ikanatha, Edward G. Dudley

**Affiliations:** School of Agriculture, Shenzhen Campus of Sun Yat-sen University, Shenzhen, China; Department of Food Science, The Pennsylvania State University, University Park, PA, USA; Pennsylvania Department of Health, Harrisburg, PA, USA; E. coli Reference Center, The Pennsylvania State University, University Park, PA, USA

**Author notes:** Corresponding authors: (Y.F) or (E.G.D).

## Abstract

Enterotoxigenic *Escherichia coli* (ETEC) is a significant pathogen in both cattle and pigs, causing diarrhea in these animals and leading to economic losses in the livestock industry. Understanding the dissimilarity in genotype, antimicrobial resistance (AMR), and virulence between bovine and swine ETEC is crucial for development of targeted preventive and therapeutic approaches for livestock. However, a comprehensive study on this area remains lacking. Here, we performed whole-genome sequencing-based analyses of bovine (*n* = 554) and swine (*n* = 623) ETEC collected in the US over a 53-year period. We identified distinct ETEC genotypes (*fimH* type, O antigen, H antigen, sequence type) in cattle and pigs. Further, specific AMR and virulence profiles were associated with bovine and swine ETEC. Compared to swine ETEC, bovine ETEC were less diverse in genotypes, had a significantly (*p* < 0.001) lower number of AMR genes per isolate but higher co-occurrence of Shiga toxin and enterotoxin genes. Our results provide an overview of the key genomic differences between bovine and swine ETEC in the US, which might be attributed to host adaptation and antibiotic usage practice. Ongoing surveillance and research are essential to monitor the genetic diversity and AMR patterns of ETEC in different host species.
