## Supplemental Data 2 for "Genotype, antimicrobial resistance and virulence profiles of livestock-derived enterotoxigenic *Escherichia coli* (ETEC) in the United States, 1970-2023"

### Sheet: H antigen statistics
Bovine ETEC isolates							Swine ETEC isolates
H Antigen	Count of H Antigen	Percentage					H Antigen	Count of H Antigen	Percentage
H8	112	0.202166					H19	196	0.314607
H12	101	0.18231					H4	106	0.170144
H10	68	0.122744					H10	78	0.125201
H27	61	0.110108					H43	36	0.0577849
H16	58	0.104693					H21	36	0.0577849
H20	39	0.0703971					H9	19	0.0304976
H25	37	0.066787					H14	16	0.0256822
H48	20	0.0361011					H7	14	0.0224719
H9	15	0.0270758					NT	13	0.0208668
H28	11	0.0198556					H30	12	0.0192616
H45	11	0.0198556					H37	10	0.0160514
H32	8	0.0144404					H26	8	0.0128411
H19	3	0.00541516					H29	7	0.011236
H4	2	0.00361011					H15	7	0.011236
H37	2	0.00361011					H2	7	0.011236
H40	2	0.00361011					H42	6	0.00963082
H5	1	0.00180505					H48	5	0.00802568
H26	1	0.00180505					H12	5	0.00802568
H7	1	0.00180505					H5	5	0.00802568
H49	1	0.00180505					H16	5	0.00802568
Grand Total	554	1					H18	5	0.00802568
							H11	4	0.00642055
							H31	4	0.00642055
							H23	3	0.00481541
							H24	3	0.00481541
							H25	2	0.00321027
							H52	2	0.00321027
							H45	2	0.00321027
							H41	2	0.00321027
							H27	2	0.00321027
							H38	1	0.00160514
							H20	1	0.00160514
							H28	1	0.00160514
							Grand Total	623	1

### Sheet: O antigen statistics
Bovine ETEC isolates					Swine ETEC isolates
O Antigen	Count of O Antigen	Percentage			O Antigen	Count of O Antigen	Percentage
O168	108	0.194946			NT	157	0.252006
O2	99	0.1787			O149	124	0.199037
O136	95	0.17148			O147	92	0.147673
O109	78	0.140794			O8	86	0.138042
NT	67	0.120939			O157	23	0.0369181
O3	24	0.0433213			O9	21	0.0337079
O15	21	0.0379061			O141	16	0.0256822
O116	16	0.0288809			O138	14	0.0224719
O9	13	0.0234657			O100	12	0.0192616
O89	10	0.0180505			O7	12	0.0192616
O187	5	0.00902527			O89	9	0.0144462
O49	4	0.00722022			O163	8	0.0128411
O8	3	0.00541516			O182	8	0.0128411
O41	2	0.00361011			O174	7	0.011236
O45	2	0.00361011			O136	6	0.00963082
O35	1	0.00180505			O80	5	0.00802568
O159	1	0.00180505			O116	4	0.00642055
O153	1	0.00180505			O159	3	0.00481541
O150	1	0.00180505			O120	3	0.00481541
O25	1	0.00180505			O88	2	0.00321027
O149	1	0.00180505			O64	2	0.00321027
O177	1	0.00180505			O150	2	0.00321027
Grand Total	554	1			O75	1	0.00160514
					O180	1	0.00160514
					O45	1	0.00160514
					O77	1	0.00160514
					O130	1	0.00160514
					O175	1	0.00160514
					O23	1	0.00160514
					Grand Total	623	1

### Sheet: fimH type statistics
Bovine ETEC isolates						Swine ETEC isolates
fimH (fimTyper)	Count of fimH (fimTyper)	Percentage				fimH (fimTyper)	Count of fimH (fimTyper)	Percentage
fimH86	112	0.202166				fimH54	237	0.380417
fimH444	94	0.169675				fimH24	98	0.157303
fimH54	81	0.146209				NT	91	0.146067
fimH555	63	0.113718				fimH121	27	0.0433387
NT	51	0.0920578				fimH65	16	0.0256822
fimH1071	37	0.066787				fimH31	16	0.0256822
fimH221	36	0.0649819				fimH94	15	0.024077
fimH32	26	0.0469314				fimH32	15	0.024077
fimH34	19	0.034296				fimH27	13	0.0208668
fimH23	8	0.0144404				fimH158	13	0.0208668
fimH31	8	0.0144404				fimH23	8	0.0128411
fimH552	6	0.0108303				fimH604	8	0.0128411
fimH1077	4	0.00722022				fimH1339	7	0.011236
fimH27	3	0.00541516				fimH987	7	0.011236
fimH237	2	0.00361011				fimH444	6	0.00963082
fimH600	2	0.00361011				fimH544	6	0.00963082
fimH30	1	0.00180505				fimH398	4	0.00642055
fimH121	1	0.00180505				fimH984	4	0.00642055
Grand Total	554	1				fimH41	3	0.00481541
						fimH991	3	0.00481541
						fimH68	3	0.00481541
						fimH38	3	0.00481541
						fimH138	3	0.00481541
						fimH58	2	0.00321027
						fimH61	2	0.00321027
						fimH587	2	0.00321027
						fimH43	1	0.00160514
						fimH93	1	0.00160514
						fimH86	1	0.00160514
						fimH237	1	0.00160514
						fimH289	1	0.00160514
						fimH25	1	0.00160514
						fimH545	1	0.00160514
						fimH788	1	0.00160514
						fimH48	1	0.00160514
						fimH47	1	0.00160514
						fimH470	1	0.00160514
						Grand Total	623	1

### Sheet: Sequence type statistics
Bovine ETEC isolates						Swine ETEC isolates
Sequence Type (ST)	Count of Sequence Type (ST)	Percentage				Sequence Type (ST)	Count of Sequence Type (ST)	Percentage
ST329	136	0.245487				ST90	205	0.329053
ST718	109	0.196751				ST10	106	0.170144
ST10	82	0.148014				ST100	73	0.117175
ST206	61	0.110108				155	29	0.046549
ST8354	39	0.0703971				42	18	0.0288925
ST2715	35	0.0631769				206	12	0.0192616
325	19	0.034296				993	11	0.0176565
8355	17	0.0306859				6234	9	0.0144462
200	5	0.00902527				910	9	0.0144462
5811	5	0.00902527				953	7	0.011236
730	5	0.00902527				88	7	0.011236
3692	4	0.00722022				6584	6	0.00963082
120	3	0.00541516				329	6	0.00963082
88	3	0.00541516				9857	5	0.00802568
336	3	0.00541516				165	5	0.00802568
11076	3	0.00541516				847	4	0.00642055
11022	2	0.00361011				410	4	0.00642055
746	2	0.00361011				763	4	0.00642055
7646	2	0.00361011				9963	4	0.00642055
-1761	2	0.00361011				10884	3	0.00481541
540	2	0.00361011				3524	3	0.00481541
410	1	0.00180505				8496	3	0.00481541
58	1	0.00180505				3630	3	0.00481541
4050	1	0.00180505				5786	3	0.00481541
278	1	0.00180505				93	3	0.00481541
-2153	1	0.00180505				1148	3	0.00481541
295	1	0.00180505				10520	2	0.00321027
11269	1	0.00180505				8523	2	0.00321027
100	1	0.00180505				8120	2	0.00321027
12336	1	0.00180505				772	2	0.00321027
770	1	0.00180505				1112	2	0.00321027
11460	1	0.00180505				224	2	0.00321027
1112	1	0.00180505				764	2	0.00321027
13176	1	0.00180505				3631	2	0.00321027
2520	1	0.00180505				761	2	0.00321027
155	1	0.00180505				3933	2	0.00321027
Grand Total	554	1				9058	2	0.00321027
						4597	2	0.00321027
						373	2	0.00321027
						11027	2	0.00321027
						10530	2	0.00321027
						162	2	0.00321027
						542	2	0.00321027
						13155	2	0.00321027
						2514	2	0.00321027
						10793	1	0.00160514
						349	1	0.00160514
						1642	1	0.00160514
						484	1	0.00160514
						10614	1	0.00160514
						517	1	0.00160514
						120	1	0.00160514
						4546	1	0.00160514
						9261	1	0.00160514
						23	1	0.00160514
						10525	1	0.00160514
						5086	1	0.00160514
						10640	1	0.00160514
						5171	1	0.00160514
						3580	1	0.00160514
						5309	1	0.00160514
						1380	1	0.00160514
						5420	1	0.00160514
						9222	1	0.00160514
						5771	1	0.00160514
						12508	1	0.00160514
						641	1	0.00160514
						13964	1	0.00160514
						1090	1	0.00160514
						-1460	1	0.00160514
						6515	1	0.00160514
						10639	1	0.00160514
						683	1	0.00160514
						10647	1	0.00160514
						-787	1	0.00160514
						-1322	1	0.00160514
						8237	1	0.00160514
						11322	1	0.00160514
						8491	1	0.00160514
						1196	1	0.00160514
						13317	1	0.00160514
						2521	1	0.00160514
						14530	1	0.00160514
						2602	1	0.00160514
						2952	1	0.00160514
						Grand Total	623	1

### Sheet: Clermont type statistics
Bovine ETEC isolates							Swine ETEC isolates
Clermont Type (EzClermont	Count of Clermont Type (EzClermont	Percentage					Clermont Type (EzClermont	Count of Clermont Type (EzClermont	Percentage
A	335	0.604693					A	266	0.426966
B1	128	0.231047					C	222	0.35634
cryptic	42	0.0758123					B1	80	0.128411
F	39	0.0703971					D	42	0.0674157
E	6	0.0108303					E	6	0.00963082
C	4	0.00722022					F	5	0.00802568
Grand Total	554	1					cryptic	2	0.00321027
							Grand Total	623	1
